# Endosymbiont strategic shifts inhibit cooperation during coral bleaching recovery

**DOI:** 10.1101/2022.06.28.497964

**Authors:** Luella Allen-Waller, Katie L. Barott

**Affiliations:** Department of Biology, University of Pennsylvania, Philadelphia, PA 19104 USA

## Abstract

The future of coral reefs in a warming world depends on corals’ ability to resist or recover from losing their photosynthetic algal endosymbionts (coral bleaching) during marine heatwaves. Heat-tolerant algal species can confer bleaching resistance by remaining in symbiosis during heat stress but tend to provide less photosynthate to the host than heat-sensitive species. Understanding this potential nutritional tradeoff is crucial for predicting coral success under climate change, but the energetic dynamics of corals hosting different algal species during bleaching recovery are poorly understood. To test how algal energetics affects coral recovery, we heat-stressed corals (*Montipora capitata*) hosting either heat-sensitive *Cladocopium* sp. or heat-tolerant *Durusdinium glynni* algae for two weeks, followed by a one-month recovery period. We found that while thermotolerant *D. glynni* regained density and photochemical efficiency faster after bleaching than *Cladocopium*, this algal recovery did not correspond with host physiological recovery, and *D. glynni* populations still contributed less photosynthate to the host relative to *Cladocopium*. Further, high-density algal populations of both species translocated a smaller proportion of their photosynthate than low-density populations, and corals receiving less photosynthate suffered reduced calcification rates and lower intracellular pH. This is the first evidence of a direct negative relationship between symbiont population size and ‘selfishness,’ and the first to establish a connection between Symbiodiniaceae carbon translocation and coral cellular homeostasis. Together, these results suggest that algal energy reallocation towards regrowth after bleaching can harm coral physiology, and that reestablishing a beneficial endosymbiosis can pose a secondary challenge for holobionts surviving stress.
