## Supplemental Table 2 for "Endosymbiont strategic shifts inhibit cooperation during coral bleaching recovery"

### Sheet: Sheet1
Response variable	Subset analysis	Fixed effect	SS	df	F	p
Photochemical efficiency (Fv/Fm)	Acute stress	Temperature	0.086075	1, 52	18.6644	<0.0001
		Symbiont	0.001184	1, 52	0.2567	0.6145
		Temperature X Symbiont	0.001915	1, 52	0.4153	0.5221
	Initial recovery	Temperature	0.042384	1, 27.4431	4.6229	0.0405
		Symbiont	0.016085	1, 8.2005	1.7544	0.221
		Temperature X Symbiont	0.025317	1, 27.4431	2.7614	0.1078
Symbiont density (cells µm-1)	Acute stress	Temperature	847000000000	1, 1.6914e+23	2.7641	0.0964
		Symbiont	27400000000	1, 8.000	0.0894	0.7725
		Temperature X Symbiont	161000000000	1, 1.0317E+23	0.5252	0.4686
	Initial recovery	Temperature	71000000	1, 283.01	0.0001	0.9908
		Symbiont	213000000000	1, 676.12	0.3977	0.5285
		Temperature X Symbiont	3240000000000	1, 2446.45	6.07	0.0138
Chlorophyll (µg cm-2)	Acute stress	Temperature	102.634	1, 8	19.567	0.0022
		Symbiont	10.54	1, 8	2.0094	0.1941
		Temperature X Symbiont	1.458	1, 8	0.2779	0.6124
	Initial recovery	Temperature	15.3625	1, 10.0823	7.7762	0.019
		Symbiont	6.2058	1, 7.6122	3.1413	0.1162
		Temperature X Symbiont	26.926	1, 6.7430	13.6294	0.0083
Gross photosynthesis (µmol min-1 cm-2)	Acute stress	Temperature	0.00109	1, 8	2.1767	0.1783
		Symbiont	1e-05	1, 8	0.0115	0.9172
		Temperature X Symbiont	1e-05	1, 8	0.5561	0.4772
	Initial recovery	Temperature	2e-05	1, 16	0.005	0.9446
		Symbiont	0.00014	1, 16	0.0467	0.8317
		Temperature X Symbiont	0.00469	1, 16	1.5568	0.2301
Alpha	Acute stress	Temperature	4.98e-08	1, 7.596	11.0198	0.0114
		Symbiont	5.79e-10	1, 7.211	0.128	0.7308
		Temperature X Symbiont	1.02e-08	1, 7.528	2.2639	0.1732
	Initial recovery	Temperature	9.97e-11	1, 7.979	0.0048	0.9462
		Symbiont	1.19e-09	1, 7.985	0.0577	0.8163
		Temperature X Symbiont	2.29e-08	1, 7.588	1.1118	0.3241
Symbiont carbon incorporation (13C atom-%)	Acute stress	Temperature	0.000138	1, 6.8169	3.7462	0.09527
		Symbiont	4.24e-05	1, 6.3269	1.1471	0.3233
		Temperature X Symbiont	0.000113	1, 6.2136	3.0539	0.12943
	Initial recovery	Temperature	0.00057	1, 8	5.3802	0.049
		Symbiont	2e-05	1, 8	0.1656	0.6947
		Temperature X Symbiont	0.00015	1, 8	1.4229	0.2671
Photosynthesis:Respiration	Acute stress	Temperature	5.9291	1, 8	4.8421	0.059
		Symbiont	1.5272	1, 8	1.2472	0.2965
		Temperature X Symbiont	0.8579	1, 8	0.7006	0.4269
	Initial recovery	Temperature	0.54704	1, 15	0.2808	0.604
		Symbiont	2.78265	1, 15	1.4282	0.2506
		Temperature X Symbiont	1.0176	1, 15	0.5223	0.481
Host protein (µg cm-2)	Acute stress	Temperature	72581	1, 5.919	0.6442	0.4532
		Symbiont	7951	1, 7.807	0.0706	0.7974
		Temperature X Symbiont	134243	1, 6.584	1.1915	0.3134
	Initial recovery	Temperature	369.8	1, 16	0.0126	0.912
		Symbiont	5914.8	1, 16	0.2018	0.6593
		Temperature X Symbiont	26163.7	1, 16	0.8928	0.3588
Host lipids (µg cm-2)	Acute stress	Temperature	348001	1, 14.852	2.6165	0.1268
		Symbiont	7464	1, 13.826	0.0561	0.8162
		Temperature X Symbiont	162687	1, 14.871	1.2232	0.2863
	Initial recovery	Temperature	436	1, 15	0.021	0.8867
		Symbiont	1083	1, 15	0.0522	0.8224
		Temperature X Symbiont	65375	1, 15	3.1502	0.0962
Calcification (µg cm-2 day-1)	Acute stress	Temperature	3.23e-06	1, 8	5.7122	0.0439
		Symbiont	7e-10	1, 8	0.0013	0.9721
		Temperature X Symbiont	1.05e-07	1, 8	0.1862	0.6775
	Initial recovery	Temperature	7.99e-09	1, 8	0.0148	0.9061
		Symbiont	3.26e-08	1, 8	0.0605	0.8119
		Temperature X Symbiont	2.17e-10	1, 8	0.0004	0.9845
Host carbon incorporation (13C atom-%)	Acute stress	Temperature	0.000277	1, 8	139.744	<0.0001
		Symbiont	1.8e-05	1, 8	9.0773	0.0167
		Temperature X Symbiont	1.59e-07	1, 8	0.08	0.7845
	Initial recovery	Temperature	3e-05	1, 8.870	5.2775	0.0476
		Symbiont	3.16e-06	1, 8.134	0.556	0.4769
		Temperature X Symbiont	1.64e-07	1, 7.620	0.0288	0.8696
Intracellular pH (pHi)	Initial recovery	Temperature	0.000767	1, 3.635	0.0505	0.8343
		Symbiont	0.138472	1, 7.646	9.1117	0.0175
		Temperature X Symbiont	0.160142	1, 3.635	10.5377	0.0362
