## Supplemental Table 3 for "Endosymbiont strategic shifts inhibit cooperation during coral bleaching recovery"

### Sheet: Sheet1
Response variable	Subset analysis	Fixed effect	SS	df	F	p
Photochemical efficiency (Fv/Fm)	31º (LambertW::Gaussianize)	Symbiont	0.0017	1, 34.285	2.1278	0.1538
		Timepoint	0.0007	1, 8.197	0.8701	0.3776
		Timepoint X Symbiont	0.00343	1, 34.285	4.2855	0.046
	28º	Symbiont	1e-05	1, 7.743	0.0417	0.8434
		Timepoint	0.02597	1, 35.760	75.7765	<0.0001
		Timepoint X Symbiont	0.00011	1, 35.760	0.3244	0.5725
Symbiont density (cells µm-1)	31º	Symbiont	544000000000	1, 7.793	2.668	0.142
		Timepoint	58200000000	1, 5.241	0.2851	0.6153
		Timepoint X Symbiont	929000000000	1, 180.633	4.5547	0.0342
	28º	Symbiont	11300000000	1, 7.475e+37	0.0145	0.9042
		Timepoint	54300000000	1, 7.475e+37	0.0698	0.7916
		Timepoint X Symbiont	598000000000	1, 7.475e+37	0.7676	0.381
Chlorophyll (µg cm-2)	31º (LambertW::Gaussianize)	Symbiont	0.0017	1, 34.285	2.1278	0.1538
		Timepoint	0.0007	1, 8.197	0.8701	0.3776
		Timepoint X Symbiont	0.00343	1, 34.285	4.2855	0.046
	28º	Symbiont	12.854	1, 8	3.6659	0.0919
		Timepoint	70.115	1, 8	19.9965	0.0021
		Timepoint X Symbiont	3.458	1, 8	0.9862	0.3498
Gross photosynthesis (µmol min-1 cm-2)	31º	Symbiont	0.0011	1, 16	0.3848	0.5438
		Timepoint	0.000368	1, 16	0.1292	0.724
		Timepoint X Symbiont	0.00223	1, 16	0.7824	0.3895
	28º	Symbiont	0.00024	1, 8	0.4208	0.5347
		Timepoint	0.00031	1, 8	0.5468	0.4808
		Timepoint X Symbiont	0.00144	1, 8	2.5148	0.1514
Alpha	31º	Symbiont	2.05e-09	1, 8	0.1488	0.7097
		Timepoint	1.76e-08	1, 8	1.2817	0.2904
		Timepoint X Symbiont	1.58e-08	1, 8	1.1513	0.3146
	28º	Symbiont	3.8e-12	1, 8	0.0011	0.9742
		Timepoint	7.86e-09	1, 8	2.2739	0.17
		Timepoint X Symbiont	1.41e-08	1, 8	4.0705	0.0784
Symbiont carbon incorporation (13C atom-%)	31º	Symbiont	1.94e-05	1, 7.6565	0.2468	0.6333
		Timepoint	1.17e-05	1, 3.2102	0.1489	0.7238
		Timepoint X Symbiont	0.000227	1, 7.1525	2.8888	0.1321
	28º	Symbiont	7.9e-05	1, 8	1.2309	0.2995
		Timepoint	0.000243	1, 8	3.7836	0.0877
		Timepoint X Symbiont	7.09e-05	1, 8	1.1057	0.3237
Photosynthesis:Respiration	31º	Symbiont	516	1, 13.1216	1.7407	0.2096
		Timepoint	162.61	1, 5.8601	0.5485	0.4875
		Timepoint X Symbiont	483.51	1, 13.1216	1.6311	0.2237
	28º	Symbiont	2.25379	1, 15	2.2553	0.1539
		Timepoint	0.98713	1, 15	0.9878	0.336
		Timepoint X Symbiont	1.3821	1, 15	1.383	0.2579
Host protein (µg cm-2)	31º	Symbiont	2118.7	1, 16	0.1098	0.7447
		Timepoint	1269	1, 16	0.0658	0.8009
		Timepoint X Symbiont	17127.8	1, 16	0.8875	0.3602
	28º	Symbiont	124884	1, 16	3.592	0.0763
		Timepoint	2941	1, 16	0.0846	0.7749
		Timepoint X Symbiont	13163	1, 16	0.3786	0.547
Host lipids (µg cm-2)	31º	Symbiont	0.01298	1, 15	0.0853	0.7743
		Timepoint	0.91493	1, 15	6.0097	0.027
		Timepoint X Symbiont	0.11338	1, 15	0.7447	0.4017
	28º (LambertW::	Symbiont	0.00021	1, 15	0.0254	0.8756
	Gaussianize)
		Timepoint	0.30225	1, 15	3.679	0.0743
		Timepoint X Symbiont	0.03582	1, 15	4.3594	0.0543
Calcification (µg cm-2 day-1)	31º	Symbiont	6.5e-09	1, 16	0.013	0.9106
		Timepoint	8.43e-06	1, 16	16.8507	0.0008
		Timepoint X Symbiont	7.64e-08	1, 16	0.1527	0.7011
	28º	Symbiont	2.16e-08	1, 8	0.0536	0.8227
		Timepoint	2.13e-05	1, 8	52.7719	<0.0001
		Timepoint X Symbiont	1.1e-09	1, 8	0.0028	0.9593
Host carbon incorporation (13C atom-%)	31º	Symbiont	2.16e-05	1, 12.969	10.7023	0.0061
		Timepoint	2.14e-05	1, 7.728	10.5554	0.0123
		Timepoint X Symbiont	6.2e-06	1, 12.969	3.0652	0.1036
	28º	Symbiont	3.22e-05	1, 8	7.9908	0.0223
		Timepoint	8.92e-05	1, 8	22.0935	0.0015
		Timepoint X Symbiont	1.63e-05	1, 8	4.051	0.0789
